# Full-length direct RNA sequencing uncovers stress-granule dependent RNA decay upon cellular stress

**DOI:** 10.1101/2023.08.31.555629

**Authors:** Showkat A. Dar, Sulochan Malla, Vlastimil Martinek, Matthew J. Payea, Christopher T. Lee, Jessica Martin, Aditya J. Khandeshi, Jennifer L. Martindale, Cedric Belair, Manolis Maragkakis

## Abstract

Cells react to stress by triggering response pathways, leading to extensive alterations in the transcriptome to restore cellular homeostasis. The role of RNA metabolism in shaping the cellular response to stress is vital, yet the global changes in RNA stability under these conditions remain unclear. In this work, we employ direct RNA sequencing with nanopores, enhanced by 5’ end adaptor ligation, to comprehensively interrogate the human transcriptome at single-molecule and nucleotide resolution. By developing a statistical framework to identify robust RNA length variations in nanopore data, we find that cellular stress induces prevalent 5’ end RNA decay that is coupled to translation and ribosome occupancy. Unlike typical RNA decay models in normal conditions, we show that stress-induced RNA decay is dependent on XRN1 but does not depend on deadenylation or decapping. We observed that RNAs undergoing decay are predominantly enriched in the stress granule transcriptome while inhibition of stress granule formation via genetic ablation of G3BP1 and G3BP2 rescues RNA length. Our findings reveal RNA decay as a key determinant of RNA metabolism upon cellular stress and dependent on stress-granule formation.
