## Supplementary Table 1 for "Full-length direct RNA sequencing uncovers stress-granule dependent RNA decay upon cellular stress"

### Sheet: Sequencing depth
Sequencing library details
Libraries	Reads	Aligned reads	Adaptor (REL5) reads (%age)	Condition	Cell line
hsa_dRNA_HeLa_Ars_polyA_5P_1	1.73M	0.88	10,709 (0.6%)	Arsenite	Hela Cells
hsa_dRNA_HeLa_Ars_polyA_5P_2	1.75M	0.9	17,358 (0.9%)	Arsenite	Hela Cells
hsa_dRNA_HeLa_Ars_polyA_5P_3	1.52M	0.89	34,187 (2.2%)	Arsenite	Hela Cells
hsa_dRNA_HeLa_NoArs_polyA_5P_1	2.15M	0.87	26,269 (1.2%)	Unstressed (Control)	Hela Cells
hsa_dRNA_HeLa_NoArs_polyA_5P_2	1.61M	0.88	25,888 (1.5%)	Unstressed (Control)	Hela Cells
hsa_dRNA_HeLa_NoArs_polyA_5P_3	0.78M	0.88	10,721 (1.3%)	Unstressed (Control)	Hela Cells
hsa_dRNA_HeLa_H2O2_120M_2mM_5P_1	0.92M	0.78	18,020 (1.9%)	Hydrogen peroxide	Hela Cells
hsa_dRNA_HeLa_siCTRL_Ars_5P_1	1.61M	0.83	16,593 (1.0%)	Arsenite + mock siRNA	Hela Cells
hsa_dRNA_HeLa_siCTRL_Ars_5P_2	10.67M	0.73	88,579 (0.8%)	Arsenite + mock siRNA	Hela Cells
hsa_dRNA_HeLa_siCTRL_NoArs_5P_1	1.81M	0.79	16,797 (0.9%)	Mock siRNA	Hela Cells
hsa_dRNA_HeLa_siCTRL_NoArs_5P_2	4.94M	0.85	42,070 (0.8%)	Mock siRNA	Hela Cells
hsa_dRNA_HeLa_XRN1_Ars_5P_1	2.12M	0.83	20,992 (1.0%)	Arsenite + XRN1 siRNA	Hela Cells
hsa_dRNA_HeLa_XRN1_Ars_5P_2	1.42M	0.66	11,150 (0.8%)	Arsenite + XRN1 siRNA	Hela Cells
hsa_dRNA_HeLa_XRN1_NoArs_5P_1	1.99M	0.82	24,190 (1.2%)	XRN1 siRNA	Hela Cells
hsa_dRNA_HeLa_XRN1_NoArs_5P_2	11.02M	0.81	116,541 (1.0%)	XRN1 siRNA	Hela Cells
hsa_dRNA_HeLa_Ars_CHX_1	1.12M	0.91	12,391 (1.1%)	Arsenite + Cycloheximide	Hela Cells
hsa_dRNA_HeLa_Ars_CHX_2	1.24M	0.9	9,584 (0.7%)	Arsenite + Cycloheximide	Hela Cells
hsa_dRNA_HeLa_NoArs_CHX_1	1.93M	0.9	20,674 (1.0%)	Cycloheximide	Hela Cells
hsa_dRNA_HeLa_NoArs_CHX_2	1.09M	0.87	11,466 (1.0%)	Cycloheximide	Hela Cells
hsa_dRNA_HeLa_Ars_DMSO_1	1.54M	0.89	12,226 (0.8%)	Arsenite + DMSO	Hela Cells
hsa_dRNA_HeLa_Ars_DMSO_2	1.72M	0.9	16,964 (1.0%)	Arsenite + DMSO	Hela Cells
hsa_dRNA_HeLa_NoArs_DMSO_1	0.79M	0.88	8,663 (1.1%)	DMSO	Hela Cells
hsa_dRNA_HeLa_NoArs_DMSO_2	0.96M	0.89	13,397 (1.3%)	DMSO	Hela Cells
hsa_dRNA_HeLa_Ars_ISRIB_1	1.32M	0.9	11,707 (0.9%)	Arsenite + ISRIB	Hela Cells
hsa_dRNA_HeLa_Ars_ISRIB_2	1.11M	0.91	10,154 (0.9%)	Arsenite + ISRIB	Hela Cells
hsa_dRNA_HeLa_NoArs_ISRIB_1	1.45M	0.9	16,135 (1.1%)	ISRIB	Hela Cells
hsa_dRNA_HeLa_NoArs_ISRIB_2	1.77M	0.88	22,800 (1.3%)	ISRIB	Hela Cells
hsa_dRNA_HeLa_DCP2_ARS_1	12.01M	0.903	214,148 (1.7%)	Dominant -ve DCP2*/ + Arsenite	Hela Cells
hsa_dRNA_HeLa_DCP2_NoARS_1	11.71M	0.8714	254,754 (2.1%)	Dominant -ve DCP2* /Unstressed	Hela Cells
hsa_dRNA_HeLa_GFP_ARS_1	8.90M	0.9045	160,769 (1.8%)	Arsenite (GFP)	Hela Cells
hsa_dRNA_HeLa_GFP_NoARS_1	10.03M	0.8858	162,513 (1.6%)	Unstressed (Control)(GFP)	Hela Cells
hsa_dRNA_HeLa_NOT8_ARS_1	9.09M	0.8988	161,699 (1.7%)	Dominant -ve NOT8*/ + Arsenite	Hela Cells
hsa_dRNA_HeLa_NOT8_NoARS_1	11.48M	0.8799	213,517 (1.8%)	Dominant -ve NOT8* /Unstressed	Hela Cells
mmu_dRNA_3T3_ARS_500uM_1	6.34M	0.9376	4,032 (0.1%)	Arsenite	3T3-Mouse Cells
mmu_dRNA_3T3_NoARS_2	7.08M	0.9455	8,164 (0.1%)	Unstressed	3T3-Mouse Cells
hsa_dRNA_U2OS_ddG3BP_Ars_1	10.64M	0.922	5,893 (0.1%)	G3BP-mutated /+ Arsenite	U2OS Cells
hsa_dRNA_U2OS_ddG3BP_NoArs_1	11.07M	0.9066	6,861 (0.1%)	G3BP-mutated /Unstressed	U2OS Cells
hsa_dRNA_U2OS_WT_Ars_1	10.50M	0.9385	3,433 (0.03%)	Arsenite	U2OS Cells
hsa_dRNA_U2OS_WT_NoArs_1	9.21M	0.9288	4,100 (0.04%)	Unstressed	U2OS Cells
