## Supplementary Table 2 for "Full-length direct RNA sequencing uncovers stress-granule dependent RNA decay upon cellular stress"

### Sheet: RT-qPCR primers 
Gene Name	Transcript ID	Name	Direction	Sequence
ASCCS3	ENST00000369162	S0	Forward	5' GCCTGGACCAGCAGTATGAC 3'
			Reverse	5' GCCAGGTCAGTCAGGGAATC 3'
		S1	Forward	5' TTGATCGCCTTCCTGGCTAC 3'
			Reverse	5' ATCCCGAAAGCAAGGGTCAG 3'
		S2	Forward	5' GCCGAGGAGAAATGGACAGT 3'
			Reverse	5' ATCCCGAAAGCAAGGGTCAG 3'
		S3	Forward	5' ATGGCATCAGTCACAAGGCT 3'
			Reverse	5' CCAGTTCGCTCCTCAAAACG 3'
		S4	Forward	5' TGCTTCGGCAGGACAGAAAT 3'
			Reverse	5' AATAACAGCATGGGCGGGAA 3'
DSG2	ENST00000261590	S0	Forward	5' TGGAGGTTACTCTTCCATCATCT 3'
			Reverse	5' TACCTGTTGCATACTTGGCA 3'
		S1	Forward	5' TCAGTGCAGCTACATTAACCA 3'
			Reverse	5' TGAGGCTACACAGCAGTGAAAT 3'
		S2	Forward	5' GCACCAGCTATGGTGCTCAT 3'
			Reverse	5' TGTCATGTGCACAGAAACATACA 3'
		S3	Forward	5' CCATCACTGGCACAGTCCTT 3'
			Reverse	5' ACAGATTGTCTGCACAGGCT 3'
		S4	Forward	5' ACGCTTTGGATGCAAGAGGA 3'
			Reverse	5' CCTGTGTGAACACTGGTTCG 3'
HNRNPM	ENST00000348943	S0	Forward	5' ACCATTTTAATTTGTTGGCTGGA 3'
			Reverse	5' ACAGTCAAATGGAACCCCAGT 3'
		S1	Forward	5' CCGCAGGAATGGGAATGGAA 3'
			Reverse	5' TCCATACCACCACCAAAGGG 3'
		S2	Forward	5' CAATGGCCAGCTGCTATTTGA 3'
			Reverse	5' GACGCTCAGGAGGGAAGAAA 3'
		S3	Forward	5' AGGGGATGTGCTGTTGTTGA 3'
			Reverse	5' TTCAGTGGTCTTCCGCTCAG 3'
		S4	Forward	5' TGCCGAGCGGCAACG 3'
			Reverse	5' TCCTTCCTCTTCTCATTCTGAGC 3'
ACTB			Forward	5' ATCAAGATCATTGCTCCTCCTGAG 3'
			Reverse	5' CTGCTTGCTGATCCACATCTG 3'

### Sheet: siRNAs, antibodies, oligos
Details for used siRNAs, antibodies and oligos
siRNA Name	Source	Identifier	Target Sequence
ON-TARGETplus Set of 4 siRNA J-013754-09, XRN1 #1	Dharmacon	J-013754-09-005	CUUCAUAGUUGGUCGGUAU
siGENOME Non-Targeting siRNA #3	Dharmacon	D-001210-03-20	AUGUAUUGGCCUGUAUUAG
Antibodies			Dilution
beta actin mouse monoclonal	ProteinTech	66009-1-Ig	(1:1000)
rabbit-anti XRN1	Bethyl	A300-443A-M	(1:1000)
rabbit-anti eIF2α-P	Cell Signaling	9721S	(1:1000)
rabbit-anti eIF2α	Cell Signaling	9722S	(1:1000)
goat anti-Rabbit IgG (H + L) Cross-adsorbed Secondary antibody	Invitrogen	31462	(1:10000)
goat anti-Mouse IgG Fc Cross-Adsorbed Secondary Antibody, HRP	Invitrogen	31439	(1:10000)
anti-G3BP1 polyclonal	Invitrogen	PA5-29455	(1:500)
goat anti-rabbit IgG H & L (Alexa Fluor® 594)	Abcam	ab 150080	(1:200)
Oligos
REL5 (5' Adaptor)	IDT		(/5PCBio/rArArUrGrArUrArCrGrGrCrGrArCrCrArCrCrGrArGrArUrCrUrArCrArCrUrCrUrUrUrCrCrCrUrArCrArCrGrArCrGrCrUrCrUrUrCrCrGrArUrCrU
